# CosGeneGate Selects Multi-functional and Credible Biomarkers for Single-cell Analysis

**DOI:** 10.1101/2024.05.22.595428

**Authors:** Tianyu Liu, Wenxin Long, Zhiyuan Cao, Yuge Wang, Chuan Hua He, Le Zhang, Stephen M. Strittmatter, Hongyu Zhao

## Abstract

Selecting representative genes or marker genes to distinguish cell types is an important task in single-cell sequencing analysis. Although many methods have been proposed to select marker genes, the genes selected may have redundancy and/or do not show cell-type-specific expression patterns to distinguish cell types. Here we present a novel model, named CosGeneGate, to select marker genes for more effective marker selections. CosGeneGate is inspired by combining the advantages of selecting marker genes based on both cell-type classification accuracy and marker gene specific expression patterns. We demonstrate the better performance of the marker genes selected by CosGeneGate for various downstream analyses than the existing methods with both public datasets and newly sequenced datasets. The non-redundant marker genes identified by CosGeneGate for major cell types and tissues in human can be found at the website as follows: https://github.com/VivLon/CosGeneGate/blob/main/marker gene list.xlsx.
