## Supplementary files 1-3 for "CosGeneGate Selects Multi-functional and Credible Biomarkers for Single-cell Analysis": Supplementary file 2 (gwas support genes).xlsx

### Sheet: ad_hc_group
Gene	GWAS?	Paper?	is novel?
LY86		https://www.frontiersin.org/articles/10.3389/fgene.2020.565479/full
LPAR6		https://www.nature.com/articles/s41593-019-0539-4
SP100
SH3RF3		https://alz-journals.onlinelibrary.wiley.com/doi/full/10.1016/j.jalz.2014.05.1103
LAPTM5		https://academic.oup.com/braincomms/article/1/1/fcz022/5585002
PIK3R5		https://www.medrxiv.org/content/10.1101/2022.12.13.22282475v1
DOCK2		https://www.sciencedirect.com/science/article/pii/S0002944010606736
SCIN	1	https://link.springer.com/article/10.1186/s13024-022-00592-2
DIAPH2			1
HAVCR2	1	https://www.nature.com/articles/s41588-021-00921-z
TRPM2		https://www.hindawi.com/journals/np/2016/1680905/
AKNA		https://www.nature.com/articles/s42003-022-03068-7
HIST1H2AC
MS4A4E	1	https://www.nature.com/articles/ng.803	1
LINC01684	1
IL6ST		https://molecularneurodegeneration.biomedcentral.com/articles/10.1186/s13024-023-00596-6
USP6NL	1	https://www.biologicalpsychiatryjournal.com/article/S0006-3223(21)00329-2/fulltext
CLEC7A		https://actaneurocomms.biomedcentral.com/articles/10.1186/s40478-022-01439-z
SAMSN1
SOCS6		https://www.sciencedirect.com/science/article/pii/S0306452214008033
CD163L1		https://www.ncbi.nlm.nih.gov/pmc/articles/PMC5698805/
AL357522.1			1
SRGN			1
CSF2RA			1
MERTK		https://www.medrxiv.org/content/10.1101/2023.02.18.23286037v1
IRAK3		https://alz-journals.onlinelibrary.wiley.com/doi/full/10.1002/alz.12092
WNT2B		https://onlinelibrary.wiley.com/doi/full/10.1111/cns.14139
IQGAP2	1	https://link.springer.com/article/10.1186/s40478-018-0567-4
CD163		https://actaneurocomms.biomedcentral.com/articles/10.1186/2051-5960-2-21
ABR	1	https://content.iospress.com/articles/journal-of-alzheimers-disease/jad210556
FCGR3A			1
AC024257.3			1
CTSB	1	https://content.iospress.com/articles/journal-of-alzheimers-disease/jad221005
ALPK1			1
PLAGL1			1
MSN		https://www.biorxiv.org/content/10.1101/2023.05.22.541727v1.abstract
RASGEF1C	1	https://alz-journals.onlinelibrary.wiley.com/doi/abs/10.1002/alz.069298
PIK3AP1			1
CPED1			1
MS4A4A	1	https://www.science.org/doi/full/10.1126/scitranslmed.aau2291
ENTPD1		https://www.mdpi.com/2073-4409/10/4/957
ARHGEF6		https://www.sciencedirect.com/science/article/pii/S0006291X08008565
ARHGAP6			1
P2RY12		https://www.mdpi.com/1422-0067/21/2/678
LCP2			1
SLCO2B1			1
LNCAROD			1
FCGR2A		https://www.mdpi.com/2073-4409/11/15/2365
LY75	1	https://www.nature.com/articles/s41467-018-08279-3
ACSL1		https://www.biorxiv.org/content/10.1101/2023.07.21.549930v1.abstract
CD84		https://www.nature.com/articles/ni.3802
			0.705882

### Sheet: ad minus hc
Gene	GWAS?	Paper?	is novel?
ABR	1	https://www.nature.com/articles/s41398-021-01412-9
AC024257.3			1
ACSL1		https://www.ncbi.nlm.nih.gov/pmc/articles/PMC10401952/
AKNA		https://www.nature.com/articles/s42003-022-03068-7
AL357522.1			1
ALPK1			1
ARHGAP6			1
ARHGEF6		https://alzres.biomedcentral.com/articles/10.1186/s13195-017-0320-4
CD163		https://actaneurocomms.biomedcentral.com/articles/10.1186/2051-5960-2-21
CD163L1		https://www.ncbi.nlm.nih.gov/pmc/articles/PMC5698805/
CD84		https://www.nature.com/articles/ni.3802
CLEC7A		https://actaneurocomms.biomedcentral.com/articles/10.1186/s40478-022-01439-z
CPED1			1
CSF2RA		https://www.frontiersin.org/articles/10.3389/fnagi.2019.00311/full
CTSB	1	https://content.iospress.com/articles/journal-of-alzheimers-disease/jad221005
DIAPH2		https://citeseerx.ist.psu.edu/document?repid=rep1&type=pdf&doi=775a4b9163c6370e3051e28657f34fc392cc5fb7
DOCK2		https://www.sciencedirect.com/science/article/pii/S001448001300004X
ENTPD1		https://www.mdpi.com/2073-4409/10/4/957
FCGR2A		https://www.mdpi.com/2073-4409/11/15/2365
FCGR3A		https://www.hindawi.com/journals/bmri/2021/6633563/
HAVCR2	1	https://research.vu.nl/ws/portalfiles/portal/151770370/A_genomewide_association_study_with_112_563_individuals_identifies_new_risk_loci_for_Alzheimers_disease.pdf
HIST1H2AC			1
IL6ST		https://content.iospress.com/articles/journal-of-alzheimers-disease-reports/adr220081
IQGAP2	1
IRAK3			1
LAPTM5		https://academic.oup.com/braincomms/article/1/1/fcz022/5585002
LCP2			1
LINC01684	1
LNCAROD			1
LPAR6			1
LY75	1
LY86		https://www.frontiersin.org/articles/10.3389/fgene.2020.565479/full
MERTK		https://www.medrxiv.org/content/10.1101/2023.02.18.23286037v1
MS4A4A	1	https://www.science.org/doi/full/10.1126/scitranslmed.aau2291
MS4A4E	1	https://www.sciencedirect.com/science/article/abs/pii/S1552526015028666
MSN		https://www.ncbi.nlm.nih.gov/pmc/articles/PMC10245921/
P2RY12		https://www.mdpi.com/1422-0067/21/2/678
PIK3AP1			1
PIK3R5			1
PLAGL1			1
RASGEF1C	1	https://www.nature.com/articles/s41598-021-98725-y
SAMSN1		https://onlinelibrary.wiley.com/doi/full/10.1002/ibra.12078
SCIN	1
SH3RF3		https://alz-journals.onlinelibrary.wiley.com/doi/full/10.1016/j.jalz.2014.05.1103
SLCO2B1			1
SOCS6		https://www.sciencedirect.com/science/article/pii/S0306452214008033
SP100			1
SRGN			1
TRPM2		https://www.hindawi.com/journals/np/2016/1680905/
USP6NL	1	https://www.biologicalpsychiatryjournal.com/article/S0006-3223(21)00329-2/fulltext
WNT2B		https://onlinelibrary.wiley.com/doi/full/10.1111/cns.14139
			0.686275

### Sheet: ad_as_label
	GWAS?	Paper?	is novel?
FYB1			1
TLR2		https://journals.aai.org/jimmunol/article/188/3/1098/86261
PTPRC		https://www.hindawi.com/journals/cmmm/2022/3039248/
SCIN	1	https://link.springer.com/article/10.1186/s13024-022-00592-2
TBXAS1	1	https://www.nature.com/articles/s41593-019-0539-4
CD163		https://actaneurocomms.biomedcentral.com/articles/10.1186/2051-5960-2-21
APBB1IP		https://onlinelibrary.wiley.com/doi/full/10.1002/ajmg.b.30509
ARHGAP15	1	https://www.sciencedirect.com/science/article/pii/S2090447922002970
LNCAROD			1
DOCK2		https://www.sciencedirect.com/science/article/pii/S0002944010606736
RBM47			1
PIK3R5		https://www.medrxiv.org/content/10.1101/2022.12.13.22282475v1
AOAH		https://www.frontiersin.org/articles/10.3389/fgene.2020.565479/full
BNC2			1
WDFY4		https://n.neurology.org/content/90/15_Supplement/P2.194.abstract
SAMSN1		https://onlinelibrary.wiley.com/doi/full/10.1002/ibra.12078
C3		https://www.sciencedirect.com/science/article/abs/pii/S1552526018334964
ALPK1			1
LPCAT2			1
BLNK	1	https://www.cell.com/neuron/pdf/S0896-6273(22)00919-9.pdf
AL163541.1			1
DLEU1	1
LINC01374			1
RUNX1		https://www.sciencedirect.com/science/article/pii/S0304394010013364
IKZF1	1	https://www.researchsquare.com/article/rs-2454477/v1
TGFBR1		https://onlinelibrary.wiley.com/doi/full/10.1002/humu.23872
DOCK8			1
ARHGAP24	1
LYN			1
KYNU			1
SLCO2B1			1
INPP5D	1	https://www.sciencedirect.com/science/article/pii/S0969996121000528
TLR5		https://rupress.org/jem/article/215/9/2247/124257/TLR5-decoy-receptor-as-a-novel-anti-amyloid
PALD1			1
AC079015.1			1
ST6GAL1	1	https://www.sciencedirect.com/science/article/pii/S235287291730026X
RNASET2			1
AC078845.1			1
LRMDA			1
XACT			1
TGFBR2		https://alz-journals.onlinelibrary.wiley.com/doi/full/10.1002/trc2.12019
FLI1		https://www.cell.com/molecular-therapy-family/molecular-therapy/fulltext/S1525-0016(22)00023-5
LAPTM5		https://academic.oup.com/braincomms/article/1/1/fcz022/5585002
SRGAP2B			1
LHFPL2			1
SRGAP2			1
BMP2K			1
MAML3	1	https://www.nature.com/articles/srep32583
RASGEF1C	1	https://www.researchsquare.com/article/rs-517583/v1
A2M		https://jamanetwork.com/journals/jamaneurology/article-abstract/785509
			0.56

### Sheet: datasheet
	method1	method2	method3
precision	0.705882	0.686275	0.56
