## Supplementary files 1-3 for "CosGeneGate Selects Multi-functional and Credible Biomarkers for Single-cell Analysis": Supplementary file 3 (all datasets).xlsx

### Sheet: PBMC
batch	number of cells	number of cell types
3k	2625	7
68k	1998	7
ss3	2843	8
mpal	14311	8
covid	31826	8
download
3k, 68k	https://academic.oup.com/bioinformatics/article/38/16/3942/6623406
ss3	https://www.biorxiv.org/content/10.1101/2022.05.09.490241v2.abstract
mpal	https://www.ncbi.nlm.nih.gov/geo/query/acc.cgi?acc=GSE139369
covid	https://www.ncbi.nlm.nih.gov/geo/query/acc.cgi?acc=GSE174072

### Sheet: Pancreas
batch	number of cells	number of cell types
Batch1_celseq	700	12
Batch2_celseq2	2285	13
Batch3_fluidigmc1	638	13
Batch4_indrop	5108	11
Batch5_smartseq2	2394	13
download
https://pubmed.ncbi.nlm.nih.gov/31948481/

### Sheet: Heart
batch	number of cells	number of cell types
Harvard-Nuclei	163959	10
Sanger-Nuclei	165536	11
Sanger-Cells	45245	8
Sanger-CD45	76773	7
1600	29857	11
1666	29648	11
1681	52967	11
1702	45144	11
1708	42627	11
1723	65451	11
1221	21575	11
download
https://www.nature.com/articles/s41586-020-2797-4

### Sheet: Zeisel
batch	number of cells	number of cell types
1	3005	48
download
https://www.nature.com/articles/s41467-021-21453-4.pdf

### Sheet: Pancreas_bulk_scrnaseq
batch	number of cells	number of cell types
pancreas	1467	4
batch	number of mixtures	number of cell types
realbulk	5	4
download
https://www.nature.com/articles/s41587-019-0114-2

### Sheet: 3cell_lines_bulk_scrnaseq
batch	number of cells	number of cell types
3cell	2692	3
batch	number of mixtures	number of cell types
realbulk	1	3
download
https://academic.oup.com/bib/article/22/1/416/5699815

### Sheet: 10X_Visium
type	number of cells/spots	number of cell types
scRNA reference	21697	23
Spatial	324	-
download
https://www.nature.com/articles/s41592-021-01264-7

### Sheet: Human_Breast
type	number of cells	number of cell types
scRNA reference	30365	17
Spatial	160254	18
download
https://www.ncbi.nlm.nih.gov/pmc/articles/PMC7306901/pdf/MSB-16-e9389.pdf
